# Multiple evolutionary trajectories for non-O157 Shiga toxigenic *Escherichia coli*

**DOI:** 10.1101/549998

**Authors:** Nabil-Fareed Alikhan, Nathan L. Bachmann, Nouri L. Ben Zakour, Nicola K. Petty, Mitchell Stanton-Cook, Jayde A. Gawthorne, Donna M. Easton, Timothy J. Mahony, Rowland Cobbold, Mark A. Schembri, Scott A. Beatson

## Abstract

**Background:** Shiga toxigenic *Escherichia coli* (STEC) is an emerging global pathogen and remains a major cause of food-borne illness with more severe symptoms including hemorrhagic colitis and hemolytic-uremic syndrome. Since the characterization of the archetypal STEC serotype, *E. coli* O157:H7, more than 250 STEC serotypes have been defined. Many of these non-O157 STEC are associated with clinical cases of equal severity as O157. In this study, we utilize whole genome sequencing of 44 STEC strains from eight serogroups associated with human infection to establish their evolutionary relationships and contrast this with their virulence gene profiles and established typing methods.

**Results:** Our phylogenomic analysis delineated these STEC strains into seven distinct lineages, each with a characteristic repertoire of virulence factors. Some lineages included commensal or other *E. coli* pathotypes. Multiple independent acquisitions of the Locus for Enterocyte Effacement were identified, each associated with a distinct repertoire of effector genes. Lineages were inconsistent with O-antigen typing in several instances, consistent with lateral gene transfer within the O-antigen locus. STEC lineages could be defined by the conservation of clustered regularly interspaced short palindromic repeats (CRISPRs), however, no CRISPR profile could differentiate STEC from other *E. coli* strains. Six genomic regions (ranging from 500 bp - 10 kbp) were found to be conserved across all STEC in this dataset and may dictate interactions with Stx phage lysogeny.

**Conclusions:** The genomic analyses reported here present non-O157 STEC as a diverse group of pathogenic *E. coli* emerging from multiple lineages that independently acquired mobile genetic elements that promote pathogenesis.
