## Additional File 1 - Strains in this study for "Multiple evolutionary trajectories for non-O157 Shiga toxigenic *Escherichia coli*"

### Sheet: Sheet1
N#	ST*	Accession No.	Provider	Source	O-type	H Type**	stx1 type	stx2 type	LEE	eae type
1	106	ERR436201	QHFSS	human	O26	H11	stx1a	--	+	Beta
2	461	ERR436167	QHFSS	human	O91	H10	--	stx2d	--	--
3	106	ERR436190	QHFSS	human	O26	H11	stx1a	--	+	Beta
4	106	ERR436211	QHFSS	human	O26	H11	stx1a	--	+	Beta
5	106	ERR436168	QHFSS	human	O26	H11	stx1a	--	+	Beta
6	106	ERR436206	QHFSS	human	O26	H11	stx1a	--	+	Beta
7	461	ERR436180	QHFSS	human	O91	H10	--	stx2d	--	--
8	106	ERR436192	QHFSS	human	O111	H-	stx1a	stx2a	+	Theta
9	106	ERR436161	QHFSS	human	O111	H-	stx1a	stx2a	+	Theta
10	106	ERR436186	QHFSS	human	O111	H8	stx1a	stx2a	+	Theta
11	106	ERR436208	QHFSS	human	O111	H8	stx1a	stx2a	+	Theta
12	106	ERR436193	QHFSS	human	O111	H11	stx1a	--	+	Beta
13	106	ERR436171	QHFSS	human	O111	H11	stx1a	--	+	Beta
15	234	ERR436204	QHFSS	human	O113	H21	--	stx2d	--	--
16	379	ERR436169	QHFSS	human	O128	H2	stx1c	stx2dact	--	--
17	118	ERR436210	QHFSS	human	O103	H2	--	stx2a	+	Epsilon
19	130	ERR436159	CSIRO	bovine feces	O?	H2	--	stx2c	--	--
20	234	ERR436160	CSIRO	retail beef	O113	H21	--	stx2a + stx2d	--	--
21	234	ERR436185	CSIRO	bovine feces	O113	H21	--	stx2a + stx2d	--	--
22	234	ERR436172	CSIRO	Milk	O113	H21	--	stx2d	--	--
23	379	ERR436200	CSIRO	ovine feces	O128	H2	stx1c	stx2dact	--	--
24	379	ERR436202	CSIRO	retail beef	O128	H2	stx1c	stx2dact	--	--
25	379	ERR436195	CSIRO	ovine carcass	O128	H2	stx1c	stx2dact	--	--
26	379	ERR436177	CSIRO	ovine feces	O128	H2	stx1c	stx2dact	--	--
27	379	ERR436182	CSIRO	ovine carcass	O128	NM	stx1c	stx2dact	--	--
28	89	ERR436194	CSIRO	retail beef	O91	H21	--	stx2dact	--	--
29	89	ERR436209	CSIRO	bovine feces	O91	H21	--	stx2dact	--	--
30	89	ERR436166	CSIRO	bovine feces	O91	H21	stx1a	stx2dact	--	--
32	815	ERR436179	CSIRO	retail beef	O91	NM	stx1a	stx2dact	--	--
34	650	ERR436205	CSIRO	bovine feces	O?	H7	--	stx2a + stx2d	--	--
36	106	ERR436197	CSIRO	bovine feces	O111	NM	stx1a	stx2a	+	Theta
37	106	ERR436203	CSIRO	bovine feces	O111	H8	stx1a	stx2a	+	Theta
38	106	ERR436176	CSIRO	bovine feces	O26	H11	stx1a	--	+	Beta
39	106	ERR436158	CSIRO	bovine feces	O26	H11	stx1a	--	+	Beta
40	106	ERR436188	CSIRO	bovine feces	O26	H11	stx1a	--	+	Beta
41	89	ERR436165	CSIRO	bovine hide	O?	H21	--	stx2dact	--	--
42	106	ERR436164	CSIRO	bovine feces	O26	NM	stx1a	--	+	Beta
43	182	ERR436212	CSIRO	human	O121	H?	stx1a	--	+	Epsilon
44	118	ERR436173	CSIRO	human	O45	H2	stx1a	--	+	Epsilon
46	234	ERR436184	WSU	bovine feces	O113	H21	--	stx2a	--	--
47	888	ERR436162	WSU	bovine feces	O?	H?	stx1a	stx2dact	--	--
48	118	ERR436183	WSU	cattle water	O103	H2	stx1a	--	+	Epsilon
50	106	ERR436181	WSU	bovine feces	O26	H11	stx1a	--	+	Beta
51	106	ERR436198	WSU	bovine feces	O26	H11	stx1a	--	+	Beta
*Sequence Type according to EcMLST 7 allele scheme (Weihong et al., 2004)
**n47 and n43 have identical flagella types (but unknown)
