## Additional File 2 - FullEELTable for "Multiple evolutionary trajectories for non-O157 Shiga toxigenic *Escherichia coli*"

### Sheet: Sheet1
				Lineage ST106A												Lineage ST106B						Lineage ST118			ST182
Context	Ogura	Effector	Reference	n01	n03	n38	n04	n42	n05	n51	n06	n39	n40	n12	n13	n08	n09	n10	n11	n36	n37	n17	n48	n44	n43
	Designation				O26:H11		O26:H11	O26:NM	O26:H11	O26:H11	O26:H11			O111:H11	O111:H11	O111:H-	O111:H-	O111:H8	O111:H8	O111:NM	O145	O103:H2	O103:H2	O45	O121
EEL01	O26/O111-P02	NleH	ECO26_0889	+	+	+	+	+	+	+	+	+	+	+	+	+	+	+	+	+	+	-	-	-	-
EEL01	O26/O111-P02	Cif	ECO26_0890*	+ *	+ *	+ *	+ *	+ *	+ *	+ *	+ *	+ *	+ *	+*	+*	+	+*	+	+*	+*	+	-	-	-	-
EEL01	O26/O111-P02	NleG1	ECO26_0895	+	+	+	+	+	+	+	+	+	+	+	+	+*	+*	+	+*	+*	+	-	-	-	-
EEL01	O26/O111-P02	EspJ	ECO26_0898	+	+	+	+	+	+	+	+	+	+	+	+	+	+	+	+	+	+	-	-	-	-
EEL02	O26/O111-P03	TccP2	ECO26_1162	-	+	-	-	-	-	+	+	-	-	-	-	+	+	+	+	+	+	+	+	+	-
EEL02	O26/O111-P03	EspV	ECO26_1163*	-	+	-	-	-	-	+ *	+	-	-	-	-	+*	+*	+	+*	+*	+	+*	+*	+*	-
EEL03	O26-P05	EspO	ECO26_1525	+	+	+	+	+	+	+	+	+	+	-	-	-	-	-	-	-	-	+	+	+	+
EEL03	O26-P05	EspK	ECO26_1526	+	+	+	+	+	+	+	+	+	+	-	-	-	-	-	-	-	-	+	+	+	+
EEL04	O26-P06	NleG	ECO26_1636	+	+	+	+	+	+	+	+	+	+	-	-	-	-	-	-	-	-	-	-	-	-
EEL04	O26-P06	NleG	ECO26_1637	+	+	+	+	+	+	+	+	+	+	-	-	-	-	-	-	-	-	-	-	-	-
EEL04	O26-P06	NleG	ECO26_1638	+	+	+	+	+	+	+	+	+	+	-	-	-	-	-	-	-	-	-	-	-	-
EEL04	O26-P06	EspW	ECO26_1639	+	+	+	+	+	+	+	+	+	+	-	-	-	-	-	-	-	-	-	-	-	-
EEL04	O26-P06	NleG	ECO26_1640	+	+	+	+	+	+	+	+	+	+	-	-	-	-	-	-	-	-	-	-	-	-
EEL04	O26-P06	EspM	ECO26_1641	+	+	+	+	+	+	+	+	+	+	-	-	-	-	-	-	-	-	-	-	-	-
EEL05	O26-P08	NleG	ECO26_1806	+	+	+	+	+	+	+	+	+	+	-	-	-	-	-	-	-	-	-	-	-	-
EEL05	O26-P08	NleA	ECO26_1807*	+ *	+ *	+ *	+ *	+*	+*	+ *	+ *	+ *	+ *	-	-	-	-	-	-	-	-	-	-	-	-
EEL05	O26-P08	NleH	ECO26_1810	+	+	+	+	+	+	+	+	+	+	-	-	-	-	-	-	-	-	-	-	-	-
EEL05	O26-P08	NleF	ECO26_1811	+	+	+	+	+	+	+	+	+	+	-	-	-	-	-	-	-	-	-	-	-	-
EEL05	O26-P08	EspO	ECO26_1814	+	+	+	+	+	+	+	+	+	+	-	-	-	-	-	-	-	-	-	-	-	-
EEL05	O26-P08	NleG	ECO26_1816	+	+	+	+	+	+	+	+	+	+	-	-	-	-	-	-	-	-	-	-	-	-
EEL05	O26-P08	EspM	ECO26_1817	+	+	+	+	+	+	+	+	+	+	-	-	-	-	-	-	-	-	-	-	-	-
EEL05	O26-P08	NleG	ECO26_1820	+	+	+	+	+	+	+	+	+	+	-	-	-	-	-	-	-	-	-	-	-	-
EEL06	O26-P09	NleG	ECO26_1976	+	-	+	+	-	+	+	-	+	+	-	-	-	-	-	-	-	-	-	-	-	-
EEL06	O26-P09	NleG	ECO26_1977	+	-	+	+	-	+	+	-	+	+	-	-	-	-	-	-	-	-	-	-	-	-
EEL06	O26-P09	NleG	ECO26_1978	+	-	+	+	-	+	+	-	+	+	-	-	-	-	-	-	-	-	-	-	-	-
EEL07	O26-P11	NleC	ECO26_2220	+	+	+	+	+	+	+	+	+	+	-	-	-	-	-	-	-	-	-	-	-	-
EEL08	O26-P14	NleG	ECO26_2609	+	+	+	+	+	+	+	+	+	+	-	-	-	-	-	-	-	-	+	+	+	+
EEL08	O26-P14	EspS	ECO26_2610	+	+	+	+	+	+	+	+	+	+	-	-	-	-	-	-	-	-	+	+	+	-
EEL09	O26-P17	NleG	ECO26_3149	+	+	+	+	+	+	+	+	+	+	-	-	-	-	-	-	-	-	-	-	-	-
EEL09	O26-P17	NleG	ECO26_3150	+	+	+	+	+	+	+	+	+	+	-	-	-	-	-	-	-	-	-	-	-	-
EEL10	O26-P19	EspK	ECO26_3663	+	-	+	+	+	+	+	+	+	+	-	-	-	-	-	-	-	-	+	+	+	-
EEL10	O26-P19	EspN	ECO26_3664	+	-	+	+	+	+	+	+	+	+	-	-	-	-	-	-	-	-	+	+	+	-
EEL10	O26-P19	EspX	ECO26_3665	+	-	+	+	+	+	+	+	+	+	-	-	-	-	-	-	-	-	+	+	+	-
EEL11	LEE	NleE	ECO26_5293	+	+	+	+	+	+	+	+	+	+	+	+	+	+	+	+	-	+	-	-	-	-
EEL11	LEE	NleB	ECO26_5294	+	+	+	+	+	+	+	+	+	+	+	+	+	+	+	+	-	-	-	-	-	-
EEL11	LEE	EspL2	ECO26_5295	+	+	+	+	+	+	+	+	+	+	-	-	-	-	-	-	-	-	-	-	-	-
EEL12	O111-P05	EspX7	ECO111_1468	-	-	-	-	-	-	-	-	-	-	+	+	+	+	+	+	+	+	-	-	-	-
EEL12	O111-P05	EspN	ECO111_1469	-	-	-	-	-	-	-	-	-	-	+	+	+	+	+	+	+	+	-	-	-	-
EEL12	O111-P05	EspO	ECO111_1471	-	-	-	-	-	-	-	-	-	-	-	-	+	+	+	+	+	+	-	-	-	-
EEL12	O111-P05	EspK	ECO111_1472	-	-	-	-	-	-	-	-	-	-	+	+	+	+	+	+	+	+	-	-	-	-
EEL13	O111-P06	OspG	ECO111_1634	-	-	-	-	-	-	-	-	-	-	+	+	+	+	+	+	+	+	+*	+*	+*	-
	O111-P07	NleG	ECO111_1765	-	-	-	-	-	-	-	-	-	-	+	+	-	-	-	-	-	-	-	-	-	-
	O111-P07	NleG	ECO111_1766	-	-	-	-	-	-	-	-	-	-	+	+	-	-	-	-	-	-	-	-	-	-
	O111-P07	NleG	ECO111_1767	-	-	-	-	-	-	-	-	-	-	+	+	-	-	-	-	-	-	-	-	-	-
	O111-P08	NleG	ECO111_1948	-	-	-	-	-	-	-	-	-	-	+	+	+	+	+	+	+	+	-	-	-	-
	O111-P08	NleS	ECO111_1949	-	-	-	-	-	-	-	-	-	-	+	+	+	+	+	+	+	+	-	-	-	-
EEL14	O111-P09	NleG	ECO111_1988	-	-	-	-	-	-	-	-	-	-	+	+	+	+	+	+	+	+	-	-	-	-
EEL14	O111-P09	EspM	ECO111_1991	-	-	-	-	-	-	-	-	-	-	+	+	+	+	+	+	+	+	-	-	-	-
EEL14	O111-P09	NleG	ECO111_1992	-	-	-	-	-	-	-	-	-	-	+	+	+	+	+	+	+	+	-	-	-	-
EEL14	O111-P09	EspO	ECO111_1994	-	-	-	-	-	-	-	-	-	-	+	+	+	+	+	+	+	+	-	-	-	-
EEL14	O111-P09	NleF	ECO111_1996*	-	-	-	-	-	-	-	-	-	-	+	+	+*	+*	+*	+*	+*	+*	-	-	-	-
EEL14	O111-P09	NleH	ECO111_1997	-	-	-	-	-	-	-	-	-	-	+	+	+	+	+	+	+	+	-	-	-	-
EEL14	O111-P09	NleG	ECO111_1999*	-	-	-	-	-	-	-	-	-	-	+	+	+*	+*	+*	+*	+*	+*	-	-	-	-
EEL15	O111-P11	NleC	ECO111_2391	-	-	-	-	-	-	-	-	-	-	+	+	+	+	+	+	+	-	-	-	-	-
	O111-P12	NleC	ECO111_2554	-	-	-	-	-	-	-	-	-	-	+	+	+	+	+	+	+	-	-	-	-	-
EEL16	O111-P15	NleA	ECO111_2959	-	-	-	-	-	-	-	-	-	-	+	+	+	+	+	+	+	+	-	-	-	-
EEL16	O111-P15	NleG	ECO111_2960	-	-	-	-	-	-	-	-	-	-	+	+	+	+	+	+	+	+	-	-	-	-
EEL17	O111-P17	NleG	ECO111_4916	-	-	-	-	-	-	-	-	-	-	+	+	+	+	+	+	+	-	-	-	-	-
EEL17	O111-P17	EspW	ECO111_4917	-	-	-	-	-	-	-	-	-	-	+	+	+	+	+	+	+	-	-	-	-	-
EEL17	O111-P17	NleG	ECO111_4918	-	-	-	-	-	-	-	-	-	-	+	+	+	+	+	+	+	-	-	-	-	-
EEL17	O111-P17	EspM	ECO111_4919	-	-	-	-	-	-	-	-	-	-	+	+	+	+	+	+	+	-	-	-	-	-
	O103-P02	NleB	ECO103_0801	-	-	-	-	-	-	-	-	-	-	-	-	-	-	-	-	-	-	+	+	+	-
	O103-P02	NleC	ECO103_0802*	-	-	-	-	-	-	-	-	-	-	-	-	-	-	-	-	-	-	+*	+*	+	-
	O103-P02	NleH	ECO103_0803	-	-	-	-	-	-	-	-	-	-	-	-	-	-	-	-	-	-	+	+	+	-
	O103-P02	Cif	ECO103_0804*	-	-	-	-	-	-	-	-	-	-	-	-	-	-	-	-	-	-	+	+	+*	-
	O103-P02	NleG	ECO103_0806	-	-	-	-	-	-	-	-	-	-	-	-	-	-	-	-	-	-	+	+	+	-
	O103-P02	NleA	ECO103_0807	-	-	-	-	-	-	-	-	-	-	-	-	-	-	-	-	-	-	+	+	+	-
	O103-P03	EspX7	ECO103_1229	-	-	-	-	-	-	-	-	-	-	-	-	-	-	-	-	-	-	+	+	+	-
	O103-P03	EspN	ECO103_1230	-	-	-	-	-	-	-	-	-	-	-	-	-	-	-	-	-	-	+	+	+	-
	O103-P03	EspK	ECO103_1231	-	-	-	-	-	-	-	-	-	-	-	-	-	-	-	-	-	-	+	+	+	-
	O103-P05	NleG	ECO103_1416	-	-	-	-	-	-	-	-	-	-	-	-	-	-	-	-	-	-	+*	+	+	-
	O103-P06	NleG	ECO103_1684	-	-	-	-	-	-	-	-	-	-	-	-	-	-	-	-	-	-	+	+	+	-
	O103-P06	EspS	ECO103_1685	-	-	-	-	-	-	-	-	-	-	-	-	-	-	-	-	-	-	+	+*	-	-
EEL19	O103-P08	EspM	ECO103_2059	-	-	-	-	-	-	-	-	-	-	-	-	-	-	-	-	-	-	+	+	+	-
EEL19	O103-P08	NleG	ECO103_2060	-	-	-	-	-	-	-	-	-	-	-	-	-	-	-	-	-	-	+	+	+	-
EEL19	O103-P08	EspW	ECO103_2061	-	-	-	-	-	-	-	-	-	-	-	-	-	-	-	-	-	-	+	+	+	-
EEL19	O103-P08	NleG	ECO103_2062	-	-	-	-	-	-	-	-	-	-	-	-	-	-	-	-	-	-	+	+	+	-
EEL19	O103-P08	NleG	ECO103_2063	-	-	-	-	-	-	-	-	-	-	-	-	-	-	-	-	-	-	+	+	+	-
EEL20	O103-P09	NleF	ECO103_2223	-	-	-	-	-	-	-	-	-	-	-	-	-	-	-	-	-	-	+	+	+	-
EEL20	O103-P09	NleH	ECO103_2224*	-	-	-	-	-	-	-	-	-	-	-	-	-	-	-	-	-	-	+*	+*	+*	-
EEL20	O103-P09	NleC	ECO103_2226*	-	-	-	-	-	-	-	-	-	-	-	-	-	-	-	-	-	-	+*	+*	+*	-
EEL20	O103-P09	NleB	ECO103_2227	-	-	-	-	-	-	-	-	-	-	-	-	-	-	-	-	-	-	+	+	+	-
	O103-P10	EspO	ECO103_2291	-	-	-	-	-	-	-	-	-	-	-	-	-	-	-	-	-	-	+	+	+	+
	O103-P10	EspK	ECO103_2292	-	-	-	-	-	-	-	-	-	-	-	-	-	-	-	-	-	-	+	+	+	+
	O103-P11	EspV	ECO103_2368*	-	-	-	-	-	-	-	-	-	-	-	-	-	-	-	-	-	-	+	+	+	+
	O103-P11	TccP2	ECO103_2369	-	-	-	-	-	-	-	-	-	-	-	-	-	-	-	-	-	-	+	+	+	+
LEE	LEE	EspG	ECO26_5250	+	+	+	+	+	+	+	+	+	+	+	+	+	+	+	+	+	+	+	+	+	+
LEE	LEE	EspZ	ECO26_5268	+	+	+	+	+	+	+	+	+	+	+	+	+	+	+	+	+	+	+	+	+	+
LEE	LEE	EspH	ECO26_5275	+	+	+	+	+	+	+	+	+	+	+	+	+	+	+	+	+	+	+	+	+	+
LEE	LEE	Map	ECO26_5277	+	+	+	+	+	+	+	+	+	+	+	+	+	+	+	+	+	+	+	+	+	+
LEE	LEE	Tir	ECO26_5278	+	+	+	+	+	+	+	+	+	+	+	+	+	+	+	+	+	+	+	+	+	+
LEE	LEE	EspF	ECO26_5289	+	+	+	+	+	+	+	+	+	+	+	+	+	+	+	+	+	+	+	+	+	+
