## Additional File 3 - Distribution of CRISPR1 cas genes for "Multiple evolutionary trajectories for non-O157 Shiga toxigenic *Escherichia coli*"

### Sheet: Sheet1
Strain Name	Pathotype	CRISPR type	Accession no.
E. coli 101-1	aEAEC	Neither/Absent	AAMK02000001
E. coli 536	Unknown	Neither/Absent	CP000247
E. coli 53638	EIEC	K12-like	AAKB02000001
E. coli 55989	EAEC	STEC	CU928145
E. coli AA86 53_1	Commensal	Neither/Absent	AFET01000001
E. coli APEC O1	Unknown	Neither/Absent	CP000468
E. coli ATCC 8739	Lab-adapted	K12-like	CP000946
E. coli B str. REL606	Commensal	Neither/Absent	CP000819
E. coli B171	EPEC	STEC	AAJX02000001
E. coli B7A	ETEC	STEC	AAJT02000001
E. coli BW2952	Commensal	K12-like	CP001396
E. coli CFT073	UPEC	Neither/Absent	AE014075
E. coli cloneA_i1	UPEC	Neither/Absent	AEYT01000001
E. coli E110019	aEPEC	STEC	AAJW02000001
E. coli E22	EPEC	STEC	AAJV02000001
E. coli E24377A	ETEC	STEC	CP000800
E. coli ED1a	Unknown	Neither/Absent	CU928162
E. coli F11	UPEC	Neither/Absent	AAJU02000001
E. coli HM605	AIEC	Neither/Absent	CADZ01000001
E. coli HS	Commensal	K12-like	CP000802
E. coli IAI1	Commensal	STEC	CU928160
E. coli O103:H2 str. 12009	STEC	STEC	AP010958
E. coli O103:H25 str. NIPH-11060424	STEC	STEC	AGSG01000001
E. coli O104:H4 str. 04-8351	STEC	STEC	AFRL01000001
E. coli O104:H4 str. 09-7901	STEC	STEC	AFRK01000001
E. coli O104:H4 str. 11-3677	STEC	STEC	AFRM01000001
E. coli O104:H4 str. 11-4404	STEC	STEC	AFUX01000001
E. coli O104:H4 str. 11-4522	STEC	STEC	AFUY01000001
E. coli O104:H4 str. 11-4623	STEC	STEC	AFUZ01000001
E. coli O104:H4 str. 11-4632 C1	STEC	STEC	AFVA01000001
E. coli O104:H4 str. 11-4632 C2	STEC	STEC	AFVB01000001
E. coli O104:H4 str. 11-4632 C3	STEC	STEC	AFVC01000001
E. coli O104:H4 str. 11-4632 C4	STEC	STEC	AFVD01000001
E. coli O104:H4 str. 11-4632 C5	STEC	STEC	AFVE01000001
E. coli O104:H4 str. C227-11	STEC	STEC	AFRH01000001
E. coli O104:H4 str. C227-11	STEC	STEC	AFST01000001
E. coli O104:H4 str. C236-11	STEC	STEC	AFRI01000001
E. coli O104:H4 str. Ec11-5536	STEC	STEC	AFVH01000001
E. coli O104:H4 str. Ec11-5537	STEC	STEC	AFVG01000001
E. coli O104:H4 str. Ec11-5538	STEC	STEC	AFVF01000001
E. coli O104:H4 str. GOS1	STEC	STEC	AFWO01000001
E. coli O104:H4 str. GOS2	STEC	STEC	AFWP01000001
E. coli O104:H4 str. LB226692	STEC	STEC	AFOB02000001
E. coli O104:H4 str. TY-2482	STEC	STEC	AFVR01000001
E. coli O104:H4 str. TY-2482	STEC	STEC	AFVS01000001
E. coli O111:H- str. 11128	STEC	STEC	AP010960
E. coli O113:H21 str. CL-3	STEC	STEC	AGTH01000001
E. coli O157:H- str. 493-89	STEC	STEC	AETY01000001
E. coli O157:H- str. H 2687	STEC	STEC	AETZ01000001
E. coli O157:H7 EDL933	STEC	STEC	AE005174
E. coli O157:H7 str. EC4009	STEC	STEC	ADMX01000001
E. coli O157:H7 str. EC4042	STEC	STEC	ABHM02000001
E. coli O157:H7 str. EC4045	STEC	STEC	ABHL02000001
E. coli O157:H7 str. EC4076	STEC	STEC	ABHQ01000001
E. coli O157:H7 str. EC4113	STEC	STEC	ABHP01000001
E. coli O157:H7 str. EC4115	STEC	STEC	CP001164
E. coli O157:H7 str. EC4206	STEC	STEC	ABHK02000001
E. coli O157:H7 str. EC4401	STEC	STEC	ABHR01000001
E. coli O157:H7 str. EC4486	STEC	STEC	ABHS01000001
E. coli O157:H7 str. EC4501	STEC	STEC	ABHT01000001
E. coli O157:H7 str. EC508	STEC	STEC	ABHW01000001
E. coli O157:H7 str. EC869	STEC	STEC	ABHU01000001
E. coli O157:H7 str. FRIK2000	STEC	STEC	ACXO01000001
E. coli O157:H7 str. FRIK966	STEC	STEC	ACXN01000001
E. coli O157:H7 str. G5101	STEC	STEC	AETX01000001
E. coli O157:H7 str. LSU-61	STEC	STEC	AEUC01000001
E. coli O157:H7 str. Sakai	STEC	STEC	BA000007
E. coli O157:H7 str. TW14359	STEC	STEC	CP001368
E. coli O25b:H4-ST131 str. EC958	UPEC	Neither/Absent	CAFL01000001
E. coli O26:H11 str. 11368	STEC	STEC	AP010953
E. coli O55:H7 str. 3256-97	EPEC	STEC	AEUA01000001
E. coli O55:H7 str. CB9615	EPEC	STEC	CP001846
E. coli O55:H7 str. USDA 5905	EPEC	STEC	AEUB01000001
E. coli S88	Unknown	Neither/Absent	CU928161
E. coli SE11	Commensal	STEC	AP009240
E. coli SMS-3-5	Unknown	STEC	CP000970
E. coli STEC_7v	STEC	K12-like	AEXD01000001
E. coli STEC_94C	STEC	STEC	AFDU01000001
E. coli STEC_B2F1	Unknown	STEC	AFDQ01000001
E. coli STEC_C165-02	STEC	STEC	AFDR01000001
E. coli STEC_DG131-3	STEC	STEC	AFDV01000001
E. coli STEC_EH250	STEC	STEC	AFDW01000001
E. coli STEC_H.1.8	STEC	STEC	AFDY01000001
E. coli STEC_MHI813	STEC	STEC	AFDZ01000001
E. coli STEC_S1191	STEC	STEC	AFEA01000001
E. coli str. K-12 substr. MG1655	Lab-adapted	K12-like	U00096
E. coli str. K-12 substr. MG1655star	Lab-adapted	K12-like	AEFE01000001
E. coli str. K12 substr. DH10B	Lab-adapted	K12-like	CP000948
E. coli TW10598	ETEC	K12-like	AELA01000001
E. coli TW10722	ETEC	STEC	AELB01000001
E. coli TW10828	ETEC	STEC	AELC01000001
E. coli TW11681	ETEC	K12-like	AELD01000001
E. coli TW14425	ETEC	STEC	AELE01000001
E. coli UMN026	UPEC	STEC	CU928163
E. coli UMNF18	STEC	STEC	AGTD01000001
E. coli UTI89	UPEC	Neither/Absent	CP000243
E. coli W	Lab-adapted	STEC	AEDF01000001
E. coli XH001	Lab-adapted	K12-like	AFYG01000001
E. coli XH140A	Lab-adapted	K12-like	AFVX01000001
E. coli0127:H6 E2348/69	EPEC	Neither/Absent	FM180568
E. coliBL21(DE3)	Commensal	Neither/Absent	CP001509
E. coliPCN033	ExPEC	Neither/Absent	AFAT01000001
E. fergusonii ATCC 35469	Unknown	K12-like	CU928158
S. boydii CDC 3083-94	Shigella	Neither/Absent	CP001063
S. boydii Sb227	Shigella	STEC	CP000036
S. dysenteriae Sd197	Shigella	Neither/Absent	CP000034
S. flexneri 5b str. 8401	Shigella	Neither/Absent	CP000266
S. sonnei Ss046	Shigella	STEC	CP000038
