## Supplementary material for "Multiple evolutionary trajectories for non-O157 Shiga toxigenic *Escherichia coli*": Addtional File 4 - Effector profiles

### Sheet: Sheet1
EffectorFAM ID	Effector name	Effector Description
Efam00001	GogB Type 3 effector protein	GogB like effector protein found in Salmonella
Efam00002	OspD2 Type 3 effector protein	OspD2 like effector protein found in Shigella flexneri
Efam00003	OspD1 Type 3 effector protein	OspD1 like effector protein found in Shigella flexneri
Efam00004	OspD3 Type 3 effector protein	OspD3 like effector protein found in Shigella flexneri. Called EspL2 in EPEC
Efam00005	OspE Type 3 effector protein	OspE like effector protein found in Shigella flexneri
Efam00006	SopA Type 3 effector protein	SopA like effector protein found in Salmonella. Homologs in EPEC are called NleL. Functions as E3 ligase to regulate host inflammatory response
Efam00007	PopA Type 3 effector protein	PopA like effector found in Ralstonia solanacearum
Efam00008	Rip15 Type 3 effector protein	Ralstonia solanacerum Rip (Ralstonia protein injected into plant cell) effector
Efam00009	Rip1 Type 3 effector protein	Ralstonia solanacerum Rip (Ralstonia protein injected into plant cell) effector
Efam00010	Rip55 Type 3 effector protein	Ralstonia solanacerum Rip (Ralstonia protein injected into plant cell) effector
Efam00011	RipB Type 3 effector protein	Ralstonia solanacerum Rip (Ralstonia protein injected into plant cell) effector
Efam00012	Rip30 Type 3 effector protein	Ralstonia solanacerum Rip (Ralstonia protein injected into plant cell) effector
Efam00013	Rip68 Type 3 effector protein	Ralstonia solanacerum Rip (Ralstonia protein injected into plant cell) effector
Efam00014	PopB Type 3 effector protein	PopB like effector found in Ralstonia solanacerum
Efam00015	EspJ Type 3 effector protein	EspJ like effector protein found in Citrobacter rodentium. It has an antiphagocytic activity
Efam00016	HopR1 Type 3 effector protein	HopR1 like effector protein found in Pseudomonas syringae
Efam00017	HopO1 Type 3 effector protein	HopO1 like effector protein found in Pseudomonas syringae
Efam00018	Bap22 Type 3 effector protein	Bsp22 like secreted protein found in Bordetella bronchiseptica
Efam00019	PthA Type 3 effector protein	PthA like effector protein found in Ralstonia solanacerum
Efam00020	Rip3: Type 3 effector protein	Based on an effector protein found in Ralstonia solanacerum
Efam00021	Tir Type 3 effector protein	Translocated intmin receptor (Tir) found in E. coli. Triggers actin pedestral formation
Efam00022	AvrPphD Type 3 effector protein	AvrPphD like effector protein found in Pseudomonase syringae
Efam00023	AvrPphE Type 3 effector protein	AvrPphE effector family found Ralstonia solanacearum
Efam00024	HopAB1 Type 3 effector protein	AvrPtoB/HopAB1 effector family
Efam00025	AvrRpt2 Type 3 effector protein	AvrRpt2 like effector protein found in Pseudomonas syringae
Efam00026	BopA Type 3 effector protein	BopA like effector protein found in Burkholderia pseudomallei assists with evading autophagy
Efam00027	Cif Type 3 effector protein	Cell cycle inhibiting factor (Cif) an effector found in EPEC and EHEC strains
Efam00028	Rip4 Type 3 effector protein	Ralstonia solanacerum Rip (Ralstonia protein injected into plant cell) effector
Efam00029	EspH Type 3 effector protein	EspH like effector protein. LEE assoicated effector found in E. coli
Efam00030	EspO Type 3 effector protein	EspO like effector protein found in EPEC and Citrobacter
Efam00031	EspT Type 3 effector protein	EspT like effector protein found in EPEC and Citrobacter. Triggers actin modulation and induces membrane ruffling
Efam00032	EspV Type 3 effector protein	EspV like effector protein found in EPEC. Induces morphological changes in mammalian cells
Efam00033	EspX Type 3 effector protein	EspX like effector protein found in EPEC
Efam00034	HapG Type 3 effector protein	HapG like effector protein found in Xanthomonas species
Efam00035	HopAH Type 3 effector protein	HopAH like effector protein found in Pesudomonas syringae
Efam00036	HopAI Type 3 effector protein	HopAI like effector protein found in Pesudomonas syringae. A Phosphothreonine lyase
Efam00037	HopB1 Type 3 effector protein	HopB1 like effector protein found in Pseudomonas syringae
Efam00038	HopI1 Type 3 effector protein	HopI1 like protein found Pseudomonas syringae
Efam00039	HopAA1-2 Type 3 effector protein	HopAA1-2 like effector protein found in Pseudomonas syringae
Efam00040	IcsB Type 3 effector protein	IcsB like virulence protein found in Shigella flexneri
Efam00041	Gala6 Type 3 effector protein	Leucine-rich repeat protein found in Ralstonia solanacearum
Efam00042	Map Type 3 effector protein	Map like effector protein found in EPEC and Citrobacter. It manipulates the actin cytroskeleton
Efam00043	MxiL Type 3 effector protein	MxiL like protein found in Shigella flexneri
Efam00044	NleA Type 3 effector protein	Non-LEE-encoding A (NleA) effector found in EPEC and Citrobacter rodentium
Efam00045	NleC Type 3 effector protein	Non-LEE-encoding C (NleC) effector found in EPEC and Citrobacter rodentium
Efam00046	NleE Type 3 effector protein	Non-LEE-encoding E (NleE) effector found in EPEC and Citrobacter rodentium
Efam00047	NleH Type 3 effector protein	Non-LEE-encoding H (NleH) effector found in EPEC and Citrobacter rodentium
Efam00048	Nop Type 3 effector protein	NopP like effector protein found in Sinorhizobium fredii
Efam00049	PopC Type 3 effector protein	PopC like effector protein found in Xanthomonas oryzae
Efam00050	HopAV1 Type 3 effector protein	Ralstonia solanacerum Rip (Ralstonia protein injected into plant cell) effector
Efam00051	Rip57 Type 3 effector protein	Ralstonia solanacerum Rip (Ralstonia protein injected into plant cell) effector
Efam00052	Rip51 Type 3 effector protein	Ralstonia solanacerum Rip (Ralstonia protein injected into plant cell) effector
Efam00053	Rip23 Type 3 effector protein	Ralstonia solanacerum Rip (Ralstonia protein injected into plant cell) effector
Efam00054	SseI Type 3 effector protein	SseI like effector protein found in Salmonella
Efam00055	SseJ Type 3 effector protein	SseJ like effector protein found in Salmonella
Efam00056	YopQ Type 3 effector protein	YopQ like effector protein found in Yersinia
Efam00057	YopT Type 3 effector protein	YopT like effector protein found in Yersinia pestis. Cleaves host cell Rho GTPases from the membrane, thereby disrupting the actin cytroskeleton.
Efam00058	SteA Type 3 effector protein	SteA like effector protein found Salmonella
Efam00059	HpaX Type 3 effector protein	Based on an effector protein (hpaX) found in Ralstonia solanacerum
Efam00060	Rip58 Type 3 effector protein	Ralstonia solanacerum Rip (Ralstonia protein injected into plant cell) effector
Efam00061	HopAK1 Type 3 effector protein	HopAK1 like protein found in Pseudomonas syringae
Efam00062	HopPtoI Type 3 effector protein	HopPtoI like effector protein
Efam00063	Rip6 Type 3 effector protein	Based on an effector protein found in Ralstonia solanacerum
Efam00064	NopA Type 3 effector protein	NopA like effector protein found in Rhizobium species
Efam00065	RimL Type 3 effector protein	Based on an effector protein found in Burkholderia pseudomallei
Efam00066	YopO Type 3 effector protein	YopO like effector protein fround in Yersinia enterocolitica
Efam00067	AvrPpiA Type 3 effector protein	AvrPpiA like effector protein found in Pesudomonas syringae. Has a phosphorylation activity
Efam00068	EspN Type 3 effector protein	EspN like effector protein found in EPEC and Citrobacter
Efam00069	OspB Type 3 effector protein	EspS/OspB like effector protein found in EPEC and Citrobacter
Efam00070	EspY Type 3 effector protein	EspY like effector protein found in EPEC
Efam00071	HopE1 Type 3 effector protein	HopE1 like effector protein found in Pseudomonas syringae
Efam00072	HopPmaA Type 3 effector protein	HopPmaA like effector protein found in Pseudomonas syringae
Efam00073	HopY1 Type 3 effector protein	HopY1 like effector protein found in Pseudomonas syringae
Efam00074	NleD Type 3 effector protein	Non-LEE-encoding D (NleD) effector found in EPEC and Citrobacter rodentium
Efam00075	NleF Type 3 effector protein	Non-LEE-encoding F (NleF) effector found in EPEC and Citrobacter rodentium
Efam00076	PipB Type 3 effector protein	PipB/PipB2 like effector protein found in Salmonella. Recruitment of Kinesin-1 to the membrane of Salmonella-containing vacuoles
Efam00077	Rip16 Type 3 effector protein	Based on an effector protein found in Ralstonia solanacerum
Efam00078	Rip67 Type 3 effector protein	Based on an effector protein found in Ralstonia solanacerum
Efam00079	SrfA Putative type 3 effector protein	SrfA like virulence protein found in Erwinia carotovora
Efam00080	SseL Type 3 effector protein	SseL like effector protein found in Salmonella. This effector is vital for Salmonella pathogenesis
Efam00081	Y4yB Type 3 effector protein	Based on the y4yB family of effectors found in Sinorhizobium fredii
Efam00082	SsaB Type 3 effector protein	ssaB like effector protein found in Salmonella
Efam00083	Rip5 Type 3 effector protein	AvrA like effector protein fround in Ralstonia solanacearum
Efam00084	HopGI Type 3 effector protein	HopGI family of effectors found in Ralstonia species, Xanthomonas species, Pseudomonas syringae
Efam00085	EspF Type 3 effector protein	EspF like effector protein found in EPEC and Citrobacter. A multifunctional effector that can induce host cell apoptosis
Efam00086	HopAN1 Type 3 effector protein	HopAN1 like effector protein found in Pseudomonas syringae
Efam00087	HsvB Type 3 effector protein	Based on a protein from Pseudomonas syringae
Efam00088	HopAF1 Type 3 effector protein	HopAF1 like effector protein found in Pseudomonas syringae
Efam00089	HopX1 Type 3 effector protein	HopX1 like effector protein found in Pseudomonas syringae
Efam00090	NleB Type 3 effector protein	Non-LEE-encoding B (NleB) effector found in EPEC and Citrobacter rodentium. Members of this family are found in Salmonella
Efam00091	SifA/B Type 3 effector protein	sifA/B like effector protein found in Salmonella. Required for maintenance of the vacuolar membrane that surounds replicating bacteria
Efam00092	IpaH/SspH2/YopM Type 3 effector protein	E3 Ubiquitin ligase mimics. Known has SspH2 in Salmonella and YopM in Yersinia.
Efam00093	SptP Type 3 effector protein	sptP like effector protein found in Salmonella. Inhibits MAP kinase activation
Efam00094	SseE Type 3 effector protein	SseE like effector protein found in Salmonella
Efam00095	OspC1 Type 3 effector protein	OspC1 like effector protein found in Shigella flexneri
Efam00096	OspC2 Type 3 effector protein	OspC2 like effector protein found in Shigella flexneri
Efam00097	YopH Type 3 effector protein	YopH like effector protein fround in Yersinia species
Efam00098	EspM Type 3 effector protein	EspM like effector protein found in EPEC and Citrobacter.
Efam00099	HopAG1 Type 3 effector protein	HopAG1 like effector protein found in Pseudomonas syringae
Efam00100	HopAM Type 3 effector protein	HopAM like effector protein found in Pseudomonas syringae
Efam00101	HopA1 Type 3 effector protein	HopA1 like effector protein found in Pseudomonas syringae
Efam00102	HopT1-1 Type 3 effector protein	HopT1-1 like effector protein found in Pseudomonas syringae
Efam00103	HopT1-2 Type 3 effector protein	HopT1-2 like effector protein found in Pseudomonas syringae
Efam00104	PopP1 Type 3 effector protein	Based on an effector protein found in Ralstonia solanacerum
Efam00105	NolX1 Type 3 effector protein	NolX1 like protein found in Sinorhizobium fredii
Efam00106	NolX2 Type 3 effector protein	NolX2 like protein found in Bradyrhizobium species
Efam00107	SopD Type 3 effector protein	SopD like effector protein found in Salmonella. Promote survival in marcophages
Efam00108	SopD2 Type 3 effector protein	SopD2 like effector protein found in Salmonella. Promotes survival in marcophages
Efam00109	HrpN1 Type 3 effector protein	HrpN like effector protein fround in Erwinia amlovora
Efam00110	HrpN2 Type 3 effector protein	HrpN like homolog found in Dickeya dadantii
Efam00111	SseF Type 3 effector protein	SseF like protein found in Salmonella. Induces filament formation
Efam00112	SseG Type 3 effector protein	SseG like effector protein found in Salmonella.
Efam00113	ExoU1 Type 3 effector protein	ExoU protein found in Pseudomonas aeruginosa
Efam00114	ExoU2 Type 3 effector protein	ExoU2 homolog effector protein found in Pseudomonas syringae
Efam00115	HrpZ Type 3 effector protein	HrpZ like effector protein found in Pseudomonas syringae
Efam00116	AexT Type 3 effector protein	aexT like effector protein found in Aeromonans salmonicida
Efam00117	ExoT Type 3 effector protein	ExoT like effector protein found in Pseudomonas aeruginosa
Efam00118	HopM1 Type 3 effector protein	HopM1 like effector protein found in Pseudomonas syringae
Efam00119	SteB Type 3 effector protein	SteB like effector protein found in Salmonella
Efam00120	HopAA Type 3 effector protein	HopAA like effector protein found in Pseudomonas syringae
Efam00121	NopL Type 3 effector protein	NopL like protein found in Sinorhizobium fredii
Efam00122	AvrRps4 Type 3 effector protein	AvrRps4 like effector protein found in Pseudomonas syringae
Efam00123	HopI1 Type 3 effector protein	HopI1 like effector protein found in Pseudomonas syringae
Efam00124	Rip12 Type 3 effector protein	Ralstonia solanacerum Rip (Ralstonia protein injected into plant cell) effector
Efam00125	SseK Type 3 effector protein	SseK effector protein found in Salmonella. Similar to NleB protein from E.coli
Efam00126	Pfam PF05394 Type 3 effector protein	Pfam PF05394 consists of avirulence proteins from Pseudomonas syringae and Xanthomonas campestris
Efam00127	Pfam PF11725 Type 3 effector protein	Pfam PF11725 family of effectors secreted by plant pathogens such as Pseudomonase syringae
Efam00128	Pfam PF11592 AvrPto Type 3 effector protein	Pfam PF11592 family of proteins represents the effector AvrPto from Pseudomonas syringae. Interacts with host Pto kinase
Efam00129	Pfam PF05785 CNF Type 3 effector protein	Pfam PF05785 family of cytotoxic necotising factor
Efam00130	Pfam PF06416 NleG Type 3 effector protein	Pfam PF06416 domain of unknown function found in non-LEE-encoding effector (NleG) found in EHEC and EPEC
Efam00131	Pfam PF03433 EspA Type 3 effector protein	Pfam PF03433 EspA-like effector protein. Is essential for attaching and effacing lesion formation
Efam00132	Pfam PF05802 EspB Type 3 effector protein	Pfam PF05802 EspB like effector protein found in EPEC and Citrobacter. Pore forming protein
Efam00133	Pfam PF06872 EspG Type 3 effector protein	Pfam PF06872 EspG like effector protein from Citrobacter rodentium and EPEC
Efam00134	Pfam PF08888 HopJ Type 3 effector protein	Pfam PF08888 HopJ effector protein found in Pseudomonas syringae
Efam00135	Pfam PF09502 HrpB4 Type 3 effector protein	Pfam PF09502 HrpB4 like effector protein found in Xanthomonas, Burkholderia and Ralstonia species
Efam00136	Pfam PF05925 SopB Type 3 effector protein	Pfam PF05925 family of IpgD-like effector found in Shigella flexneri known as SopB in Salmonella
Efam00137	Pfam PF10139 SrfC Putative type 3 effector protein	Pfam PF10139 Unknown effector protein family
Efam00138	Pfam PF03536 Type 3 effector protein	Pfam PF03536
Efam00139	Pfam PF05844 YopD Type 3 effector protein	Pfam PF05844 YopD like effector protein found in Yersinia species
Efam00140	Pfam PF09020 YopE Type 3 effector protein	Pfam PF09020 YopE like effector protein
Efam00141	Pfam PF03421 YopJ Type 3 effector protein	Pfam PF03421 YopJ like effector found in Yersinia
Efam00142	Pfam PF09052 SipA Type 3 effector protein	Pfam PF09052 SipA-like effector found in Salmonella. Involved host cytoskeletal rearrangements by actin binding/stabilising activity
Efam00143	FIGfam FIG004700 Putative type 3 effector protein	FIGfam FIG004700 SrfB like protein
Efam00144	FIGfam FIG010722 Type 3 effector protein	FIGfam FIG010722 Based on effector protein found in Burkholderia pseudomallei
Efam00145	FIGfam FIG01386 SepC Type 3 effector protein	FIGfam FIG013486 SepC like effector from Burkholderia pseudomallei
Efam00146	FIGfam FIG015765 BapA Type 3 effector protein	FIGfam FIG015765 BapA like effector from Burkholderia pseudomellei
Efam00147	FIGfam FIG024165 Type 3 effector protein	FIGfam FIG024165 Based on effector protein found in Burkholderia pseudomallei
Efam00148	FIGfam FIG028317 SteA Type 3 effector protein	FIGfam FIG028317 SteA like effector fround in Salmonella
Efam00149	FIGfam FIG030627 SteC Type 3 effector protein	FIGfam FIG030627 SteC like effector fround in Salmonella
Efam00150	FIGfam FIG033101 Type 3 effector protein	FIGfam FIG033101 Avirulence effector protein found in Xanthomonas species
Efam00151	FIGfam FIG034210 EspS Type 3 effector protein	FIGfam FIG034210 EspS like effector found in Citrobactor rodentium
Efam00152	FIGfam FIG040233 IncB Type 3 effector protein	FIGfam FIG040233 IncB like protein fround in Chlamydophila pneumoniae
Efam00153	FIGfam FIG043304 IncA Type 3 effector protein	FIGfam FIG043304 IncA
Efam00154	FIGfam FIG048320 IncC Type 3 effector protein	FIGfam FIG048320 IncC
Efam00155	FIGfam FIG052026 HrpW Type 3 effector protein	FIGfam FIG052026 HrpW like effector found in Erwinia species
Efam00156	FIGfam FIG065772 Type 3 effector protein	FIGfam FIG065772 T3SS effector protein D found in Edwardsiella and Bordetella
Efam00157	FIGfam FIG073160 SepZ Type 3 effector protein	FIGfam FIG073160 SepZ protein
Efam00158	FIGfam FIG085646 Type 3 effector protein	FIGfam FIG085646 family of avirulence effectors found in Xanthomonas
Efam00159	FIGfam FIG101139 AvrA Type 3 effector protein	FIGfam FIG101139 AvrA like effector from Pseudomonas syringae
Efam00160	TIGRfam TIGR02101 IpaC/SipC Type 3 effector protein	TIGRfam TIGR02101 Based on the effectors IpaC from Shigella flexneri and SipC from Salmonella Typhimurium.
Efam00161	TIGRfam TIGR02509 YopR Type 3 effector protein	TIGRfam TIGR02509 YopR like effector found in Yersinia species
Efam00162	TIGRfam TIGR02553 SipD/IpaD/SspD Type 3 effector protein	TIGRfam TIGR02553 Based on the effectors SipD, IpaD and SspD found in Shigella and Salmonella
Efam00163	TIGRfam TIGR02573 LcrG/PcrG Type 3 effector protein	TIGRfam TIGR02573 LcrG/PcrG like protein
Efam00164	EspL1 Type 3 effector protein	EspL1 like effector protein found in EPEC. Possible substrate of the ETT2 encoded T3SS
Efam00165	EspL3 Type 3 effector protein	EspL3 like effector protein found in EPEC. Possible substrate of the ETT2 encoded T3SS
Efam00166	EspL4 Type 3 effector protein	EspL4 like effector protein found in EPEC. Possible substrate of the ETT2 encoded T3SS
Efam00167	EspR1 Type 3 effector protein	EspR1 like effector protein found in EPEC. Possible substrate of the ETT2 encoded T3SS
Efam00168	EspR2 Type 3 effector protein	EspR2 like effector protein found in EPEC. Possible substrate of the ETT2 encoded T3SS
Efam00169	EspX2 Type 3 effector protein	EspX2 like effector protein found in EPEC. Possible substrate of the ETT2 encoded T3SS
Efam00170	EspX3 Type 3 effector protein	EspX3 like effector protein found in EPEC. Possible substrate of the ETT2 encoded T3SS
Efam00171	EspX4 Type 3 effector protein	EspX4 like effector protein found in EPEC. Possible substrate of the ETT2 encoded T3SS
Efam00172	EspX5 Type 3 effector protein	EspX5 like effector protein found in EPEC. Possible substrate of the ETT2 encoded T3SS
Efam00173	EspX6 Type 3 effector protein	EspX6 like effector protein found in EPEC. Possible substrate of the ETT2 encoded T3SS
Efam00174	EspY2 Type 3 effector protein	EspY2 like effector protein found in EPEC. Possible substrate of the ETT2 encoded T3SS
Efam00175	EspY3 Type 3 effector protein	EspY3 like effector protein found in EPEC. Possible substrate of the ETT2 encoded T3SS
Efam00176	EspY4 Type 3 effector protein	EspY4 like effector protein found in EPEC. Possible substrate of the ETT2 encoded T3SS
Efam00177	EspY5 Type 3 effector protein	EspY5 like effector protein found in EPEC. Possible substrate of the ETT2 encoded T3SS
Efam00178	Pfam PF07487 SopE Type 3 effector protein	Pfam PF07487 SopE like effector found in Salmonella
Efam00179	ExoY Type 3 effector protein	ExoY like effector protein found in P. aeruginosa
Efam00180	ExoS Type 3 effector protein	ExoS like effector protein found in P. aeruginosa
Efam00181	BopN Type 3 effector protein	BopN like effector protein found in Bordetella
Efam00182	BopB Type 3 effector protein	BopB like effector protein found in Bordetella forms the pore complex in host membrane
Efam00183	BopC Type 3 effector protein	BopC like effector protein found in Burkholderia and Bordetella
Efam00184	BopD Type 3 effector protein	BopD like effector protein found in Bordetella forms the pore complex in host membrane
Efam00185	BopE Type 3 effector protein	BopE like effector protein found in Burkholderia imfluence bacterial invasion
Efam00186	Pfam PF04888 SseC Type 3 effector protein	Pfam PF04888 SseC like effector found in Salmonella
